# Uncovering the Dynamics of Precise Repair at CRISPR/Cas9-induced Double-Strand Breaks

**DOI:** 10.1101/2023.01.10.523377

**Authors:** Daniela Ben-Tov, Fabrizio Mafessoni, Amit Cucuy, Arik Honig, Cathy Melamed-Bessudo, Avraham A. Levy

**Author notes:** These authors contributed equally to this work (Daniela Ben-Tov, Fabrizio Mafessoni).

## Abstract

CRISPR/Cas9-mediated genome editing relies on error-prone repair of targeted DNA double-strand breaks (DSBs). Understanding CRISPR/Cas9-mediated DSB induction and subsequent repair dynamics requires measuring the rate of cutting and that of precise repair, a hidden-variable of the repair machinery. Here, we present a molecular and computational toolkit for multiplexed quantification of DSB intermediates and repair-products by single-molecule sequencing. Using this approach, we characterized the dynamics of DSB induction, processing and repair at endogenous loci along a 72-hour time-course in tomato protoplasts. Combining this data with kinetic modeling reveals that indel accumulation is not an accurate reflection of DSB induction efficiency due to prominent precise re-ligation, accounting for 40-70% of all repair events. Altogether, this system exposes previously unseen flux in the DSB repair process, decoupling induction and repair dynamics, and suggesting an essential role of high-fidelity repair in limiting CRISPR editing efficiency in somatic cells.
