## Supplementary File 2 for "Uncovering the Dynamics of Precise Repair at CRISPR/Cas9-induced Double-Strand Breaks"

### Sheet: PhyB2 control
	Intact	Putative DSB	NHEJ	Total
PhyB2-2_cas9only_0h_A	6458	67	0	6525
PhyB2-2_cas9only_0h_B	5535	64	0	5599
PhyB2-2_cas9only_6h_A	6750	81	0	6831
PhyB2-2_cas9only_6h_B	7694	114	1	7809
PhyB2-2_cas9only_12h_A	6766	88	0	6854
PhyB2-2_cas9only_12h_B	8075	80	1	8156
PhyB2-2_cas9only_24h_A	9948	205	0	10153
PhyB2-2_cas9only_24h_B	6427	167	0	6594
PhyB2-2_cas9only_36h_A	8126	100	1	8227
PhyB2-2_cas9only_36h_B	7889	99	1	7989
PhyB2-2_cas9only_48h_A	7466	70	2	7538
PhyB2-2_cas9only_48h_B	7810	154	0	7964
PhyB2-2_cas9only_72h_A	5165	143	0	5308
PhyB2-2_cas9only_72h_B	5577	263	0	5840

### Sheet: PhyB2
	Intact	Putative DSB	NHEJ	Total
PhyB2_2_0h_A	8217	183	0	8400
PhyB2_2_0h_B	5525	0	1	5526
PhyB2_2_6h_A	6954	1272	184	8410
PhyB2_2_6h_B	6615	1035	270	7920
PhyB2_2_12h_A	4955	1308	534	6797
PhyB2_2_12h_B	1955	348	171	2474
PhyB2_2_24h_A	3574	795	1154	5523
PhyB2_2_24h_B	5482	1611	1481	8574
PhyB2_2_36h_A	2381	315	1784	4480
PhyB2_2_36h_B	1455	0	1225	2680
PhyB2_2_48h_A	2695	308	3101	6104
PhyB2_2_48h_B	952	193	1643	2788
PhyB2_2_72h_A	1322	173	1781	3276
PhyB2_2_72h_B	1608	249	1090	2947

### Sheet: CRTISO control
	Intact	NHEJ	Putative DSB	Total
CRTISO_control_0h_A	83	1	9	93
CRTISO_control_0h_B	1043	0	17	1060
CRTISO_control_6h_A	1095	0	18	1113
CRTISO_control_6h_B	1160	1	29	1190
CRTISO_control_12h_A	903	2	18	923
CRTISO_control_12h_B	656	0	9	665
CRTISO_control_24h_A	487	11	55	553
CRTISO_control_24h_B	846	1	30	877
CRTISO_control_36h_A	1822	8	27	1857
CRTISO_control_36h_B	1557	3	35	1595
CRTISO_control_48h_A	1697	0	20	1717
CRTISO_control_48h_B	1737	1	27	1765
CRTISO_control_72h_A	1023	1	39	1063
CRTISO_control_72h_B	1161	6	39	1206

### Sheet: CRTISO
	Intact	NHEJ	Putative DSB	Total
CRTISO_0h_A	4410	40	173	4623
CRTISO_0h_B	3967	36	112	4115
CRTISO_6h_A	4522	87	324	4933
CRTISO_6h_B	3849	107	294	4250
CRTISO_12h_A	3102	200	357	3659
CRTISO_12h_B	3046	251	542	3839
CRTISO_24h_A	2764	629	365	3758
CRTISO_24h_B	3306	587	446	4339
CRTISO_36h_A	2195	564	284	3043
CRTISO_36h_B	1706	264	208	2178
CRTISO_48h_A	2016	776	342	3134
CRTISO_48h_B	940	1598	284	2822
CRTISO_72h_A	1045	751	379	2175
CRTISO_72h_B	990	579	227	1796

### Sheet: Psy1
	Intact	Putative DSB	NHEJ	Total
PsyI_0h_A	3095	71	0	3166
PsyI_0h_B	1608	50	0	1658
PsyI_6h_A	2289	62	29	2380
PsyI_6h_B	3259	195	34	3488
PsyI_12h_A	2749	144	71	2964
PsyI_12h_B	2688	174	39	2901
PsyI_24h_A	2702	189	187	3078
PsyI_24h_B	3183	266	186	3635
PsyI_36h_A	2170	165	294	2629
PsyI_36h_B	1780	132	185	2097
PsyI_48h_A	1891	187	301	2379
PsyI_48h_B	1887	155	273	2315
PsyI_72h_A	1314	144	200	1658
PsyI_72h_B	1885	301	236	2422

### Sheet: Psy1 control
	Intact	NHEJ	Putative DSB	Total
PsyI_control_0h_A	1370	14	4	1388
PsyI_control_0h_B	2023	12	5	2040
PsyI_control_6h_A	2147	12	11	2170
PsyI_control_6h_B	2786	21	19	2826
PsyI_control_12h_A	1975	23	18	2016
PsyI_control_12h_B	1484	20	3	1507
PsyI_control_24h_A	1571	26	8	1605
PsyI_control_24h_B	1851	17	6	1874
PsyI_control_36h_A	3014	26	16	3056
PsyI_control_36h_B	2444	16	10	2470
PsyI_control_48h_A	2893	11	10	2914
PsyI_control_48h_B	2639	22	14	2675
PsyI_control_72h_A	1627	16	6	1649
PsyI_control_72h_B	2048	29	14	2091
